# Dynamic coupling of residues within proteins as a mechanistic foundation of many enigmatic pathogenic missense variants

**DOI:** 10.1101/2021.09.24.461738

**Authors:** Nicholas J. Ose, Brandon M. Butler, Avishek Kumar, Maxwell Sanderford, Sudhir Kumar, S. Banu Ozkan

**Affiliations:** Department of Physics and Center for Biological Physics, Arizona State University, Tempe, Arizona, 85281; Institute for Genomics and Evolutionary Medicine, Temple University, Philadelphia, PA 19122; Department of Biology, Temple University, Philadelphia, PA 19122; Center for Genomic Medicine and Research, King Abdulaziz University, Jeddah, Saudi Arabia

## Abstract

Many pathogenic missense mutations are found in protein positions that are neither well-conserved nor belong to any known functional domains. Consequently, we lack any mechanistic underpinning of dysfunction caused by such mutations. We explored the disruption of allosteric dynamic coupling between these positions and the known functional sites as a possible mechanism for such mutations. In this study, we present an analysis of 144 human enzymes containing 591 pathogenic missense variants, in which allosteric dynamic coupling of mutated positions with known active sites provides insights into a primary biophysical mechanism and evidence of their functional importance. We illustrate this mechanism in a case study of *β-Glucocerebrosidase* (GCase), which contains 94 Gaucher disease-associated missense variants located some distance away from the active site. An analysis of the conformational dynamics of GCase suggests that mutations on these distal sites cause changes in the flexibility of active site residues despite their distance, indicating a dynamic communication network throughout the protein. The disruption of the long-distance dynamic coupling due to the presence of missense mutations may provide a plausible general mechanistic explanation for biological dysfunction and disease.

**Author Summary:** Genetic diseases occur when mutations to a particular gene cause a gain/loss in function of the related protein. Although several methods based on conservation and protein biochemistry exist to predict which genetic mutations may impact function, many disease causing changes remain unexplained by these metrics. In this study, we propose an explanation for these genetic changes may cause disease. In order to function, important regions of a protein must be able to exhibit collective motion. Through computer simulations, we observed that changing even a single amino acid within a protein can change the protein motion. Notably, disease causing genetic changes tend to alter the motion of regions which are critically important to protein function, even the mutations are far from these critical regions. In addition, we examined the degree that two amino acids within a protein may “couple” to one another, meaning the degree to which motion in one amino acid will affect the other. We found that amino acids which are highly coupled to the active site of a protein are more likely to result in disease if mutated, thereby offering a new tool for predicting genetic disease which incorporates internal protein dynamics.
