## Supplementary material for "Dynamic coupling of residues within proteins as a mechanistic foundation of many enigmatic pathogenic missense variants": Enzyme ensemble information

PDB ID	Mutation site residue ID	Pathogenicity	Active site residue ID
12ca	18	Disease	106, 64, 199
12ca	94	Disease	106, 64, 199
12ca	253	Neutral	106, 64, 199
12gs	113	Neutral	7, 13, 109
1bg3	148	Neutral	657, 618, 603
1bg3	167	Neutral	657, 618, 603
1bg3	508	Neutral	657, 618, 603
1bg3	607	Neutral	657, 618, 603
1bg3	631	Neutral	657, 618, 603
1bg3	634	Neutral	657, 618, 603
1bg3	680	Disease	657, 618, 603
1bg3	775	Neutral	657, 618, 603
1bix	51	Neutral	210, 283, 309, 171, 68, 212
1c7p	56	Disease	53, 35
1c7p	70	Neutral	53, 35
1crm	38	Neutral	199, 64, 106
1crm	67	Disease	199, 64, 106
1crm	69	Neutral	199, 64, 106
1crm	84	Neutral	199, 64, 106
1crm	94	Disease	199, 64, 106
1crm	100	Neutral	199, 64, 106
1crm	103	Neutral	199, 64, 106
1crm	107	Disease	199, 64, 106
1crm	116	Neutral	199, 64, 106
1crm	120	Neutral	199, 64, 106
1crm	130	Neutral	199, 64, 106
1crm	135	Neutral	199, 64, 106
1crm	160	Neutral	199, 64, 106
1crm	165	Neutral	199, 64, 106
1crm	195	Neutral	199, 64, 106
1crm	236	Neutral	199, 64, 106
1crm	238	Neutral	199, 64, 106
1crm	241	Neutral	199, 64, 106
1crm	243	Neutral	199, 64, 106
1cza	148	Neutral	657, 618, 603
1cza	508	Neutral	657, 618, 603
1cza	631	Neutral	657, 618, 603
1d4a	138	Neutral	149, 161, 155
1d4a	268	Neutral	149, 161, 155
1d5r	42	Disease	130, 92, 124
1d5r	57	Disease	130, 92, 124
1d5r	93	Disease	130, 92, 124
1d5r	105	Disease	130, 92, 124
1d5r	135	Disease	130, 92, 124
1d5r	170	Disease	130, 92, 124
1d5r	173	Disease	130, 92, 124
1d5r	234	Disease	130, 92, 124
1d6n	6	Disease	137, 133, 134, 104
1d6n	7	Disease	137, 133, 134, 104
1d6n	25	Neutral	137, 133, 134, 104
1d6n	28	Neutral	137, 133, 134, 104
1d6n	40	Neutral	137, 133, 134, 104
1d6n	44	Disease	137, 133, 134, 104
1d6n	47	Disease	137, 133, 134, 104
1d6n	49	Disease	137, 133, 134, 104
1d6n	53	Disease	137, 133, 134, 104
1d6n	73	Disease	137, 133, 134, 104
1d6n	77	Disease	137, 133, 134, 104
1d6n	90	Neutral	137, 133, 134, 104
1d6n	109	Disease	137, 133, 134, 104
1d6n	154	Neutral	137, 133, 134, 104
1d6n	164	Neutral	137, 133, 134, 104
1d6n	193	Disease	137, 133, 134, 104
1d6n	200	Disease	137, 133, 134, 104
1d6n	203	Disease	137, 133, 134, 104
1d6n	210	Neutral	137, 133, 134, 104
1dch	97	Disease	58, 62, 63, 89, 80, 81
1dhf	79	Disease	30, 22
1dhf	152	Disease	30, 22
1eai	53	Neutral	193, 195, 102, 57, 196
1ege	64	Neutral	255, 135, 136, 376
1ege	174	Neutral	255, 135, 136, 376
1ege	233	Neutral	255, 135, 136, 376
1ege	289	Neutral	255, 135, 136, 376
1ege	304	Disease	255, 135, 136, 376
1ege	311	Disease	255, 135, 136, 376
1ege	350	Disease	255, 135, 136, 376
1eh5	75	Disease	233, 116, 289, 41, 115
1eh5	79	Disease	233, 116, 289, 41, 115
1eh5	98	Neutral	233, 116, 289, 41, 115
1eh5	108	Disease	233, 116, 289, 41, 115
1eh5	122	Disease	233, 116, 289, 41, 115
1eh5	219	Disease	233, 116, 289, 41, 115
1f7z	48	Disease	195, 57, 102, 193, 196
1f7z	117	Disease	195, 57, 102, 193, 196
1fb5	40	Disease	171, 263, 168, 330, 303, 141, 93, 92, 121
1fb5	44	Disease	171, 263, 168, 330, 303, 141, 93, 92, 121
1fb5	45	Disease	171, 263, 168, 330, 303, 141, 93, 92, 121
1fb5	79	Disease	171, 263, 168, 330, 303, 141, 93, 92, 121
1fb5	87	Disease	171, 263, 168, 330, 303, 141, 93, 92, 121
1fb5	88	Disease	171, 263, 168, 330, 303, 141, 93, 92, 121
1fb5	92	Disease	171, 263, 168, 330, 303, 141, 93, 92, 121
1fb5	93	Disease	171, 263, 168, 330, 303, 141, 93, 92, 121
1fb5	94	Disease	171, 263, 168, 330, 303, 141, 93, 92, 121
1fb5	100	Disease	171, 263, 168, 330, 303, 141, 93, 92, 121
1fb5	102	Disease	171, 263, 168, 330, 303, 141, 93, 92, 121
1fb5	117	Disease	171, 263, 168, 330, 303, 141, 93, 92, 121
1fb5	125	Disease	171, 263, 168, 330, 303, 141, 93, 92, 121
1fb5	126	Disease	171, 263, 168, 330, 303, 141, 93, 92, 121
1fb5	129	Disease	171, 263, 168, 330, 303, 141, 93, 92, 121
1fb5	140	Disease	171, 263, 168, 330, 303, 141, 93, 92, 121
1fb5	148	Disease	171, 263, 168, 330, 303, 141, 93, 92, 121
1fb5	161	Disease	171, 263, 168, 330, 303, 141, 93, 92, 121
1fb5	168	Disease	171, 263, 168, 330, 303, 141, 93, 92, 121
1fb5	172	Disease	171, 263, 168, 330, 303, 141, 93, 92, 121
1fb5	174	Disease	171, 263, 168, 330, 303, 141, 93, 92, 121
1fb5	180	Disease	171, 263, 168, 330, 303, 141, 93, 92, 121
1fb5	191	Disease	171, 263, 168, 330, 303, 141, 93, 92, 121
1fb5	202	Disease	171, 263, 168, 330, 303, 141, 93, 92, 121
1fb5	206	Disease	171, 263, 168, 330, 303, 141, 93, 92, 121
1fb5	209	Disease	171, 263, 168, 330, 303, 141, 93, 92, 121
1fb5	220	Disease	171, 263, 168, 330, 303, 141, 93, 92, 121
1fb5	232	Neutral	171, 263, 168, 330, 303, 141, 93, 92, 121
1fb5	244	Disease	171, 263, 168, 330, 303, 141, 93, 92, 121
1fb5	247	Disease	171, 263, 168, 330, 303, 141, 93, 92, 121
1fb5	262	Disease	171, 263, 168, 330, 303, 141, 93, 92, 121
1fb5	263	Disease	171, 263, 168, 330, 303, 141, 93, 92, 121
1fb5	277	Disease	171, 263, 168, 330, 303, 141, 93, 92, 121
1fb5	301	Disease	171, 263, 168, 330, 303, 141, 93, 92, 121
1fb5	304	Disease	171, 263, 168, 330, 303, 141, 93, 92, 121
1fb5	320	Neutral	171, 263, 168, 330, 303, 141, 93, 92, 121
1fb5	324	Neutral	171, 263, 168, 330, 303, 141, 93, 92, 121
1fb5	337	Disease	171, 263, 168, 330, 303, 141, 93, 92, 121
1fb5	339	Disease	171, 263, 168, 330, 303, 141, 93, 92, 121
1fb5	343	Disease	171, 263, 168, 330, 303, 141, 93, 92, 121
1fj2	148	Neutral	115, 169, 25, 114, 203
1fro	110	Neutral	172, 99
1gv7	12	Disease	40, 116, 13, 117, 118
1gv7	17	Disease	40, 116, 13, 117, 118
1gv7	23	Neutral	40, 116, 13, 117, 118
1gv7	28	Disease	40, 116, 13, 117, 118
1gv7	31	Disease	40, 116, 13, 117, 118
1gv7	39	Disease	40, 116, 13, 117, 118
1gv7	112	Disease	40, 116, 13, 117, 118
1h0n	154	Disease	177
1h0n	321	Disease	177
1hdr	13	Disease	149, 153
1hdr	17	Disease	149, 153
1hdr	22	Disease	149, 153
1hdr	65	Disease	149, 153
1hdr	157	Disease	149, 153
1hdr	222	Neutral	149, 153
1hdr	233	Neutral	149, 153
1hne	47	Disease	193, 102, 195, 57, 196
1hne	58	Disease	193, 102, 195, 57, 196
1hne	69	Disease	193, 102, 195, 57, 196
1hne	85	Disease	193, 102, 195, 57, 196
1hne	111	Disease	193, 102, 195, 57, 196
1hne	124	Disease	193, 102, 195, 57, 196
1hne	136	Disease	193, 102, 195, 57, 196
1hne	152	Disease	193, 102, 195, 57, 196
1hne	198	Disease	193, 102, 195, 57, 196
1hne	205	Disease	193, 102, 195, 57, 196
1hne	211	Disease	193, 102, 195, 57, 196
1hrk	178	Disease	164, 340, 343, 347, 263, 165
1hrk	186	Disease	164, 340, 343, 347, 263, 165
1hrn	32	Disease	215, 35, 32, 218, 33
1hrn	157	Disease	215, 35, 32, 218, 33
1hyo	35	Disease	199, 133, 240, 253, 364, 237
1hyo	207	Disease	199, 133, 240, 253, 364, 237
1hyo	249	Disease	199, 133, 240, 253, 364, 237
1hyo	279	Disease	199, 133, 240, 253, 364, 237
1hyo	294	Disease	199, 133, 240, 253, 364, 237
1hyo	337	Disease	199, 133, 240, 253, 364, 237
1i0z	10	Neutral	193, 166
1i0z	16	Neutral	193, 166
1i0z	18	Neutral	193, 166
1i0z	72	Neutral	193, 166
1i0z	233	Neutral	193, 166
1i0z	235	Neutral	193, 166
1i0z	278	Neutral	193, 166
1i0z	285	Neutral	193, 166
1i0z	325	Neutral	193, 166
1i1i	56	Neutral	503, 613
1i1i	394	Neutral	503, 613
1iat	100	Disease	216, 210, 518, 271, 272, 388, 357
1iat	196	Neutral	216, 210, 518, 271, 272, 388, 357
1iat	207	Neutral	216, 210, 518, 271, 272, 388, 357
1iat	231	Neutral	216, 210, 518, 271, 272, 388, 357
1iat	272	Disease	216, 210, 518, 271, 272, 388, 357
1iat	342	Disease	216, 210, 518, 271, 272, 388, 357
1iat	346	Disease	216, 210, 518, 271, 272, 388, 357
1iat	486	Disease	216, 210, 518, 271, 272, 388, 357
1ib0	43	Neutral	93, 79, 94, 273
1ib0	57	Disease	93, 79, 94, 273
1ib0	72	Disease	93, 79, 94, 273
1ib0	90	Neutral	93, 79, 94, 273
1ib0	96	Neutral	93, 79, 94, 273
1ib0	105	Disease	93, 79, 94, 273
1ib0	127	Disease	93, 79, 94, 273
1ib0	145	Neutral	93, 79, 94, 273
1ib0	167	Neutral	93, 79, 94, 273
1ib0	169	Neutral	93, 79, 94, 273
1ib0	178	Disease	93, 79, 94, 273
1ib0	203	Disease	93, 79, 94, 273
1ib0	227	Neutral	93, 79, 94, 273
1ib0	248	Neutral	93, 79, 94, 273
1ib0	289	Neutral	93, 79, 94, 273
1ib0	291	Disease	93, 79, 94, 273
1ib0	294	Neutral	93, 79, 94, 273
1ib0	299	Neutral	93, 79, 94, 273
1ihg	49	Neutral	146, 142, 122, 133, 75, 83, 80
1ihg	196	Neutral	146, 142, 122, 133, 75, 83, 80
1is7	167	Disease	201, 134
1is7	171	Disease	201, 134
1is7	175	Disease	201, 134
1is7	182	Disease	201, 134
1is7	202	Disease	201, 134
1is7	204	Disease	201, 134
1is7	215	Disease	201, 134
1itq	335	Neutral	288, 152
1ivh	40	Disease	254, 375
1j9w	130	Neutral	199, 64, 106
1j9w	135	Neutral	199, 64, 106
1j9w	160	Neutral	199, 64, 106
1ja1	500	Neutral	630, 675, 457
1jph	68	Neutral	164, 86
1jph	120	Neutral	164, 86
1jph	195	Disease	164, 86
1jph	218	Disease	164, 86
1jph	229	Disease	164, 86
1jph	253	Disease	164, 86
1jph	303	Disease	164, 86
1jph	304	Disease	164, 86
1jph	332	Disease	164, 86
1jqi	359	Neutral	247, 131, 130, 368
1jxv	41	Neutral	115, 129, 12, 118, 52
1jxv	62	Neutral	115, 129, 12, 118, 52
1jxv	120	Disease	115, 129, 12, 118, 52
1k62	31	Disease	294, 287, 160
1kju	38	Neutral	351
1kju	131	Disease	351
1kju	404	Neutral	351
1kju	435	Neutral	351
1kju	437	Neutral	351
1kju	538	Neutral	351
1kju	544	Neutral	351
1kju	582	Neutral	351
1kju	589	Neutral	351
1kju	649	Neutral	351
1kju	877	Neutral	351
1kju	884	Neutral	351
1kju	994	Neutral	351
1l1f	34	Neutral	130, 172
1l1f	39	Neutral	130, 172
1l1f	41	Neutral	130, 172
1l1f	51	Neutral	130, 172
1l1f	66	Neutral	130, 172
1l1f	174	Neutral	130, 172
1l1f	247	Neutral	130, 172
1l1f	265	Disease	130, 172
1l1f	276	Neutral	130, 172
1l1f	321	Neutral	130, 172
1l1f	362	Neutral	130, 172
1l1f	365	Neutral	130, 172
1l1f	375	Neutral	130, 172
1l1f	391	Neutral	130, 172
1l1f	443	Neutral	130, 172
1l1f	446	Disease	130, 172
1l1f	454	Disease	130, 172
1l1f	470	Neutral	130, 172
1l1f	498	Neutral	130, 172
1li4	38	Neutral	55, 301, 191, 190, 195, 131, 186, 361
1lox	218	Neutral	545
1ls6	19	Neutral	108, 138, 48
1ls6	235	Neutral	108, 138, 48
1m9n	117	Neutral	593, 268, 67, 267, 127, 128, 138, 432, 105
1m9n	427	Disease	593, 268, 67, 267, 127, 128, 138, 432, 105
1mc5	162	Neutral	46, 49, 45
1og2	122	Neutral	301, 435, 428, 302, 444
1og2	410	Neutral	301, 435, 428, 302, 444
1ogs	7	Disease	340, 342, 235
1ogs	15	Disease	340, 342, 235
1ogs	24	Disease	340, 342, 235
1ogs	37	Disease	340, 342, 235
1ogs	79	Disease	340, 342, 235
1ogs	90	Disease	340, 342, 235
1ogs	117	Disease	340, 342, 235
1ogs	120	Disease	340, 342, 235
1ogs	123	Disease	340, 342, 235
1ogs	134	Disease	340, 342, 235
1ogs	136	Disease	340, 342, 235
1ogs	159	Disease	340, 342, 235
1ogs	162	Disease	340, 342, 235
1ogs	169	Neutral	340, 342, 235
1ogs	170	Disease	340, 342, 235
1ogs	174	Disease	340, 342, 235
1ogs	182	Disease	340, 342, 235
1ogs	185	Disease	340, 342, 235
1ogs	188	Disease	340, 342, 235
1ogs	190	Disease	340, 342, 235
1ogs	212	Disease	340, 342, 235
1ogs	216	Disease	340, 342, 235
1ogs	231	Disease	340, 342, 235
1ogs	251	Disease	340, 342, 235
1ogs	255	Disease	340, 342, 235
1ogs	257	Disease	340, 342, 235
1ogs	264	Disease	340, 342, 235
1ogs	271	Disease	340, 342, 235
1ogs	311	Disease	340, 342, 235
1ogs	313	Disease	340, 342, 235
1ogs	315	Disease	340, 342, 235
1ogs	341	Disease	340, 342, 235
1ogs	352	Disease	340, 342, 235
1ogs	359	Disease	340, 342, 235
1ogs	369	Disease	340, 342, 235
1ogs	371	Disease	340, 342, 235
1ogs	375	Disease	340, 342, 235
1ogs	377	Disease	340, 342, 235
1ogs	380	Disease	340, 342, 235
1ogs	394	Disease	340, 342, 235
1ogs	398	Disease	340, 342, 235
1ogs	399	Disease	340, 342, 235
1ogs	402	Disease	340, 342, 235
1ogs	411	Disease	340, 342, 235
1ogs	412	Disease	340, 342, 235
1ogs	413	Disease	340, 342, 235
1ogs	425	Disease	340, 342, 235
1ogs	443	Disease	340, 342, 235
1ogs	451	Disease	340, 342, 235
1ogs	456	Disease	340, 342, 235
1ogs	463	Disease	340, 342, 235
1ogs	478	Disease	340, 342, 235
1ogs	491	Disease	340, 342, 235
1ogs	496	Disease	340, 342, 235
1ohv	16	Neutral	298, 329, 189
1ohv	25	Neutral	298, 329, 189
1ohv	27	Neutral	298, 329, 189
1ohv	83	Neutral	298, 329, 189
1ohv	107	Neutral	298, 329, 189
1ohv	143	Neutral	298, 329, 189
1ohv	162	Neutral	298, 329, 189
1ohv	192	Disease	298, 329, 189
1ohv	299	Neutral	298, 329, 189
1ohv	322	Neutral	298, 329, 189
1ohv	327	Neutral	298, 329, 189
1ore	150	Disease	104, 67
1pf7	89	Disease	89, 86, 243, 248
1pf7	174	Disease	89, 86, 243, 248
1q6x	114	Neutral	334, 108, 550, 95
1q6x	135	Neutral	334, 108, 550, 95
1q6x	191	Neutral	334, 108, 550, 95
1q6x	398	Disease	334, 108, 550, 95
1qxp	93	Neutral	105, 286, 262, 99, 288
1qxp	457	Neutral	105, 286, 262, 99, 288
1qxp	516	Neutral	105, 286, 262, 99, 288
1r46	42	Disease	231, 170
1r46	59	Disease	231, 170
1r46	66	Disease	231, 170
1r46	72	Disease	231, 170
1r46	143	Disease	231, 170
1r46	166	Disease	231, 170
1r46	224	Disease	231, 170
1r46	234	Disease	231, 170
1r46	266	Disease	231, 170
1r46	267	Disease	231, 170
1r46	279	Disease	231, 170
1r46	280	Disease	231, 170
1r46	296	Disease	231, 170
1r46	321	Disease	231, 170
1r46	328	Disease	231, 170
1r46	338	Disease	231, 170
1r46	342	Disease	231, 170
1r46	356	Disease	231, 170
1r46	373	Disease	231, 170
1r46	377	Disease	231, 170
1r46	396	Disease	231, 170
1r46	409	Disease	231, 170
1r46	410	Disease	231, 170
1rx0	106	Disease	138, 139, 254, 376
1rx0	280	Disease	138, 139, 254, 376
1ry0	180	Neutral	55, 117, 50, 84
1s8o	154	Neutral	335, 336, 267, 524, 496, 359, 479, 257, 525, 326, 358
1sir	102	Neutral	136, 249, 135, 370
1sir	104	Disease	136, 249, 135, 370
1sir	188	Neutral	136, 249, 135, 370
1sir	192	Disease	136, 249, 135, 370
1sir	213	Disease	136, 249, 135, 370
1sir	219	Disease	136, 249, 135, 370
1sir	232	Neutral	136, 249, 135, 370
1sir	242	Neutral	136, 249, 135, 370
1sir	265	Disease	136, 249, 135, 370
1sir	310	Disease	136, 249, 135, 370
1sir	311	Disease	136, 249, 135, 370
1sir	321	Disease	136, 249, 135, 370
1sir	339	Disease	136, 249, 135, 370
1sir	346	Disease	136, 249, 135, 370
1sir	348	Disease	136, 249, 135, 370
1sir	358	Disease	136, 249, 135, 370
1sir	377	Disease	136, 249, 135, 370
1spj	70	Neutral	102, 195, 193, 57, 196
1sw0	38	Neutral	11, 165, 13, 95, 211
1sw0	104	Disease	11, 165, 13, 95, 211
1sw0	151	Neutral	11, 165, 13, 95, 211
1sw0	170	Disease	11, 165, 13, 95, 211
1t1u	24	Disease	334, 550, 108, 95
1t1u	102	Disease	334, 550, 108, 95
1t1u	103	Disease	334, 550, 108, 95
1t1u	197	Disease	334, 550, 108, 95
1t1u	312	Disease	334, 550, 108, 95
1t1u	333	Disease	334, 550, 108, 95
1t1u	374	Disease	334, 550, 108, 95
1t1u	390	Disease	334, 550, 108, 95
1t1u	398	Disease	334, 550, 108, 95
1t1u	452	Disease	334, 550, 108, 95
1tdi	73	Neutral	9, 111, 15
1u7t	122	Disease	168, 172, 155, 21, 121, 153
1umk	57	Disease	94, 93, 273
1umk	116	Neutral	94, 93, 273
1v9e	93	Disease	105, 63, 197
1v9e	94	Disease	105, 63, 197
1v9e	106	Disease	105, 63, 197
1v9e	107	Disease	105, 63, 197
1v9e	143	Disease	105, 63, 197
1vrp	83	Neutral	285, 132, 320, 236, 292, 283, 232
1w6j	175	Neutral	587, 696, 581, 704, 700, 455, 107, 536, 444, 503, 232
1w6j	614	Neutral	587, 696, 581, 704, 700, 455, 107, 536, 444, 503, 232
1w6j	688	Neutral	587, 696, 581, 704, 700, 455, 107, 536, 444, 503, 232
1waw	40	Neutral	140, 136
1waw	171	Neutral	140, 136
1wsr	248	Disease	101
1wsr	292	Disease	101
1wva	11	Disease	128, 277
1xwn	36	Neutral	126, 55, 60, 122, 63, 113, 102
1yuw	148	Neutral	71
1yuw	171	Neutral	71
1yuw	192	Neutral	71
1yuw	462	Neutral	71
1z10	169	Neutral	448, 306, 366, 477
1z10	203	Neutral	448, 306, 366, 477
1z10	311	Neutral	448, 306, 366, 477
1z10	368	Neutral	448, 306, 366, 477
1zmc	37	Disease	452, 53, 192, 45, 188, 457, 50, 332, 41, 100
1zmc	78	Neutral	452, 53, 192, 45, 188, 457, 50, 332, 41, 100
1zmc	94	Neutral	452, 53, 192, 45, 188, 457, 50, 332, 41, 100
1zmc	100	Neutral	452, 53, 192, 45, 188, 457, 50, 332, 41, 100
1zmc	113	Neutral	452, 53, 192, 45, 188, 457, 50, 332, 41, 100
1zmc	114	Neutral	452, 53, 192, 45, 188, 457, 50, 332, 41, 100
1zmc	130	Neutral	452, 53, 192, 45, 188, 457, 50, 332, 41, 100
1zmc	132	Neutral	452, 53, 192, 45, 188, 457, 50, 332, 41, 100
1zmc	159	Neutral	452, 53, 192, 45, 188, 457, 50, 332, 41, 100
1zmc	209	Neutral	452, 53, 192, 45, 188, 457, 50, 332, 41, 100
1zmc	216	Neutral	452, 53, 192, 45, 188, 457, 50, 332, 41, 100
1zmc	232	Neutral	452, 53, 192, 45, 188, 457, 50, 332, 41, 100
1zmc	241	Neutral	452, 53, 192, 45, 188, 457, 50, 332, 41, 100
1zmc	253	Neutral	452, 53, 192, 45, 188, 457, 50, 332, 41, 100
1zmc	306	Neutral	452, 53, 192, 45, 188, 457, 50, 332, 41, 100
1zmc	348	Neutral	452, 53, 192, 45, 188, 457, 50, 332, 41, 100
1zmc	415	Neutral	452, 53, 192, 45, 188, 457, 50, 332, 41, 100
1zmc	427	Neutral	452, 53, 192, 45, 188, 457, 50, 332, 41, 100
1zmc	467	Neutral	452, 53, 192, 45, 188, 457, 50, 332, 41, 100
2aaq	109	Neutral	201, 467, 197, 66, 58, 63, 472, 54, 464, 114, 177, 174, 178
2ag5	70	Neutral	151, 147, 144, 133, 105, 17
2ag5	163	Disease	151, 147, 144, 133, 105, 17
2b3x	395	Neutral	780, 778, 536, 125, 126, 205
2b3x	486	Neutral	780, 778, 536, 125, 126, 205
2bh9	32	Disease	263, 200
2bh9	44	Disease	263, 200
2bh9	58	Disease	263, 200
2bh9	68	Disease	263, 200
2bh9	81	Disease	263, 200
2bh9	126	Disease	263, 200
2bh9	165	Disease	263, 200
2bh9	166	Disease	263, 200
2bh9	176	Disease	263, 200
2bh9	212	Disease	263, 200
2bh9	213	Disease	263, 200
2bh9	216	Disease	263, 200
2bh9	227	Disease	263, 200
2bh9	274	Disease	263, 200
2bh9	279	Disease	263, 200
2bh9	282	Disease	263, 200
2bh9	291	Disease	263, 200
2bh9	317	Disease	263, 200
2bh9	322	Disease	263, 200
2bh9	335	Disease	263, 200
2bh9	342	Disease	263, 200
2bh9	353	Disease	263, 200
2bh9	363	Disease	263, 200
2bh9	386	Disease	263, 200
2bh9	393	Disease	263, 200
2bh9	394	Disease	263, 200
2bh9	416	Disease	263, 200
2bh9	440	Disease	263, 200
2bh9	447	Disease	263, 200
2bh9	449	Disease	263, 200
2bh9	454	Disease	263, 200
2bh9	459	Disease	263, 200
2bh9	463	Disease	263, 200
2c9y	209	Neutral	144, 142, 175
2cga	232	Neutral	102, 195, 57, 193, 196
2deb	73	Neutral	590, 372, 120, 133
2deb	86	Neutral	590, 372, 120, 133
2deb	102	Neutral	590, 372, 120, 133
2deb	168	Neutral	590, 372, 120, 133
2deb	174	Disease	590, 372, 120, 133
2deb	186	Neutral	590, 372, 120, 133
2deb	366	Neutral	590, 372, 120, 133
2deb	383	Disease	590, 372, 120, 133
2deb	394	Neutral	590, 372, 120, 133
2deb	397	Neutral	590, 372, 120, 133
2deb	406	Neutral	590, 372, 120, 133
2deb	418	Neutral	590, 372, 120, 133
2deb	446	Neutral	590, 372, 120, 133
2deb	507	Neutral	590, 372, 120, 133
2deb	533	Neutral	590, 372, 120, 133
2deb	618	Neutral	590, 372, 120, 133
2deb	628	Disease	590, 372, 120, 133
2deb	631	Disease	590, 372, 120, 133
2esl	190	Neutral	147, 156, 89, 136, 160, 94, 97
2etl	93	Disease	90, 161, 84, 176
2f3b	232	Neutral	98, 68, 74
2fpg	45	Disease	217, 259
2fvl	135	Neutral	55, 117, 50, 84
2fw3	50	Disease	590, 372, 120, 133
2fw3	151	Disease	590, 372, 120, 133
2fw3	168	Neutral	590, 372, 120, 133
2fw3	174	Disease	590, 372, 120, 133
2fw3	296	Disease	590, 372, 120, 133
2fw3	383	Disease	590, 372, 120, 133
2fw3	448	Disease	590, 372, 120, 133
2fw3	479	Disease	590, 372, 120, 133
2fw3	553	Disease	590, 372, 120, 133
2fw3	605	Disease	590, 372, 120, 133
2gao	39	Disease	56, 79, 53
2h57	31	Disease	73, 50
2h57	46	Neutral	73, 50
2h57	48	Neutral	73, 50
2h57	56	Neutral	73, 50
2h57	86	Neutral	73, 50
2h57	89	Disease	73, 50
2h57	99	Neutral	73, 50
2h57	110	Neutral	73, 50
2h57	137	Neutral	73, 50
2h57	138	Neutral	73, 50
2h57	151	Neutral	73, 50
2h57	169	Disease	73, 50
2h57	170	Disease	73, 50
2he3	146	Neutral	74, 152
2hgs	134	Neutral	125, 450, 369, 151
2hgs	353	Neutral	125, 450, 369, 151
2hgs	401	Neutral	125, 450, 369, 151
2hgs	435	Neutral	125, 450, 369, 151
2hgs	469	Disease	125, 450, 369, 151
2i3y	85	Neutral	181, 107
2ib7	64	Neutral	415, 385, 126, 413
2ib7	72	Neutral	415, 385, 126, 413
2ib7	119	Neutral	415, 385, 126, 413
2ib7	299	Neutral	415, 385, 126, 413
2ib7	312	Disease	415, 385, 126, 413
2ib7	331	Neutral	415, 385, 126, 413
2iw2	185	Disease	367, 413, 378, 256
2iw2	277	Disease	367, 413, 378, 256
2iw2	279	Disease	367, 413, 378, 256
2j0f	44	Disease	217, 116, 221, 202
2j0f	222	Disease	217, 116, 221, 202
2j6l	385	Neutral	168, 269, 303, 304, 400, 191
2j6l	400	Disease	168, 269, 303, 304, 400, 191
2jao	70	Neutral	12, 14
2jbm	160	Neutral	203, 141, 224
2jif	316	Neutral	177, 176, 293, 414
2ozl	97	Neutral	136, 263, 264
2ozl	101	Neutral	136, 263, 264
2ozl	124	Neutral	136, 263, 264
2ozl	133	Neutral	136, 263, 264
2ozl	176	Disease	136, 263, 264
2ozl	177	Neutral	136, 263, 264
2ozl	181	Disease	136, 263, 264
2ozl	234	Disease	136, 263, 264
2ozl	267	Neutral	136, 263, 264
2ozl	273	Disease	136, 263, 264
2ozl	286	Disease	136, 263, 264
2ozl	349	Neutral	136, 263, 264
2p02	60	Disease	54, 53, 203, 51, 287
2p02	286	Disease	54, 53, 203, 51, 287
2p02	344	Disease	54, 53, 203, 51, 287
2p02	378	Disease	54, 53, 203, 51, 287
2p02	400	Disease	54, 53, 203, 51, 287
2p9q	12	Neutral	215, 38, 396, 373
2p9q	43	Neutral	215, 38, 396, 373
2p9q	48	Neutral	215, 38, 396, 373
2p9q	52	Neutral	215, 38, 396, 373
2p9q	69	Neutral	215, 38, 396, 373
2p9q	78	Neutral	215, 38, 396, 373
2p9q	82	Neutral	215, 38, 396, 373
2p9q	87	Disease	215, 38, 396, 373
2p9q	88	Neutral	215, 38, 396, 373
2p9q	101	Neutral	215, 38, 396, 373
2p9q	105	Neutral	215, 38, 396, 373
2p9q	109	Neutral	215, 38, 396, 373
2p9q	114	Neutral	215, 38, 396, 373
2p9q	137	Neutral	215, 38, 396, 373
2p9q	139	Neutral	215, 38, 396, 373
2p9q	142	Neutral	215, 38, 396, 373
2p9q	144	Neutral	215, 38, 396, 373
2p9q	147	Neutral	215, 38, 396, 373
2p9q	148	Neutral	215, 38, 396, 373
2p9q	157	Disease	215, 38, 396, 373
2p9q	163	Disease	215, 38, 396, 373
2p9q	182	Neutral	215, 38, 396, 373
2p9q	205	Disease	215, 38, 396, 373
2p9q	224	Neutral	215, 38, 396, 373
2p9q	251	Disease	215, 38, 396, 373
2p9q	257	Neutral	215, 38, 396, 373
2p9q	262	Neutral	215, 38, 396, 373
2p9q	265	Disease	215, 38, 396, 373
2p9q	267	Disease	215, 38, 396, 373
2p9q	270	Neutral	215, 38, 396, 373
2p9q	273	Neutral	215, 38, 396, 373
2p9q	297	Neutral	215, 38, 396, 373
2p9q	314	Disease	215, 38, 396, 373
2p9q	315	Disease	215, 38, 396, 373
2p9q	317	Neutral	215, 38, 396, 373
2p9q	324	Neutral	215, 38, 396, 373
2p9q	328	Neutral	215, 38, 396, 373
2p9q	349	Neutral	215, 38, 396, 373
2p9q	353	Neutral	215, 38, 396, 373
2p9q	416	Neutral	215, 38, 396, 373
2pla	26	Neutral	266, 206
2pla	30	Neutral	266, 206
2pla	113	Neutral	266, 206
2pla	124	Disease	266, 206
2pla	174	Neutral	266, 206
2pla	178	Neutral	266, 206
2pla	280	Disease	266, 206
2pla	313	Neutral	266, 206
2vcy	258	Neutral	94
2w8n	93	Disease	340, 205, 306, 438, 341, 228
2w8n	111	Neutral	340, 205, 306, 438, 341, 228
2w8n	255	Disease	340, 205, 306, 438, 341, 228
2wd9	513	Neutral	364, 467, 557, 472
2wid	33	Disease	116, 117, 438, 325, 199, 198
2wid	37	Disease	116, 117, 438, 325, 199, 198
2wid	69	Neutral	116, 117, 438, 325, 199, 198
2wid	70	Disease	116, 117, 438, 325, 199, 198
2wid	77	Neutral	116, 117, 438, 325, 199, 198
2wid	87	Neutral	116, 117, 438, 325, 199, 198
2wid	101	Neutral	116, 117, 438, 325, 199, 198
2wid	110	Neutral	116, 117, 438, 325, 199, 198
2wid	117	Neutral	116, 117, 438, 325, 199, 198
2wid	125	Disease	116, 117, 438, 325, 199, 198
2wid	134	Neutral	116, 117, 438, 325, 199, 198
2wid	166	Neutral	116, 117, 438, 325, 199, 198
2wid	170	Disease	116, 117, 438, 325, 199, 198
2wid	198	Disease	116, 117, 438, 325, 199, 198
2wid	201	Disease	116, 117, 438, 325, 199, 198
2wid	202	Neutral	116, 117, 438, 325, 199, 198
2wid	307	Disease	116, 117, 438, 325, 199, 198
2wid	330	Disease	116, 117, 438, 325, 199, 198
2wid	471	Disease	116, 117, 438, 325, 199, 198
2wid	518	Disease	116, 117, 438, 325, 199, 198
2wkl	16	Disease	340, 342, 235
2wkl	24	Disease	340, 342, 235
2wkl	26	Neutral	340, 342, 235
2wkl	29	Neutral	340, 342, 235
2wkl	53	Neutral	340, 342, 235
2wkl	55	Neutral	340, 342, 235
2wkl	107	Disease	340, 342, 235
2wkl	119	Disease	340, 342, 235
2wkl	120	Disease	340, 342, 235
2wkl	122	Disease	340, 342, 235
2wkl	123	Disease	340, 342, 235
2wkl	127	Disease	340, 342, 235
2wkl	157	Disease	340, 342, 235
2wkl	161	Disease	340, 342, 235
2wkl	169	Neutral	340, 342, 235
2wkl	174	Disease	340, 342, 235
2wkl	178	Disease	340, 342, 235
2wkl	182	Disease	340, 342, 235
2wkl	184	Disease	340, 342, 235
2wkl	185	Disease	340, 342, 235
2wkl	188	Disease	340, 342, 235
2wkl	190	Disease	340, 342, 235
2wkl	191	Disease	340, 342, 235
2wkl	193	Disease	340, 342, 235
2wkl	195	Disease	340, 342, 235
2wkl	196	Disease	340, 342, 235
2wkl	198	Disease	340, 342, 235
2wkl	202	Disease	340, 342, 235
2wkl	213	Disease	340, 342, 235
2wkl	251	Disease	340, 342, 235
2wkl	257	Disease	340, 342, 235
2wkl	259	Disease	340, 342, 235
2wkl	264	Disease	340, 342, 235
2wkl	271	Disease	340, 342, 235
2wkl	285	Disease	340, 342, 235
2wkl	304	Disease	340, 342, 235
2wkl	323	Disease	340, 342, 235
2wkl	325	Disease	340, 342, 235
2wkl	329	Neutral	340, 342, 235
2wkl	342	Disease	340, 342, 235
2wkl	349	Disease	340, 342, 235
2wkl	353	Disease	340, 342, 235
2wkl	363	Disease	340, 342, 235
2wkl	371	Disease	340, 342, 235
2wkl	380	Disease	340, 342, 235
2wkl	382	Disease	340, 342, 235
2wkl	389	Disease	340, 342, 235
2wkl	390	Disease	340, 342, 235
2wkl	392	Disease	340, 342, 235
2wkl	394	Disease	340, 342, 235
2wkl	397	Disease	340, 342, 235
2wkl	399	Disease	340, 342, 235
2wkl	402	Disease	340, 342, 235
2wkl	409	Disease	340, 342, 235
2wkl	415	Disease	340, 342, 235
2wkl	416	Disease	340, 342, 235
2wkl	425	Disease	340, 342, 235
2wkl	444	Disease	340, 342, 235
2wkl	446	Neutral	340, 342, 235
2wkl	456	Disease	340, 342, 235
2wkl	462	Disease	340, 342, 235
2wkl	463	Disease	340, 342, 235
2xe6	52	Neutral	215, 38, 396, 373
2xe6	78	Neutral	215, 38, 396, 373
2xe6	88	Neutral	215, 38, 396, 373
2xe6	114	Neutral	215, 38, 396, 373
2xe6	137	Neutral	215, 38, 396, 373
2xe6	148	Neutral	215, 38, 396, 373
2xe6	297	Neutral	215, 38, 396, 373
2xe6	314	Disease	215, 38, 396, 373
2xe6	353	Neutral	215, 38, 396, 373
3bic	29	Neutral	625, 621, 627, 110, 265
3bic	32	Neutral	625, 621, 627, 110, 265
3bic	49	Neutral	625, 621, 627, 110, 265
3bic	79	Neutral	625, 621, 627, 110, 265
3bic	86	Disease	625, 621, 627, 110, 265
3bic	87	Disease	625, 621, 627, 110, 265
3bic	93	Disease	625, 621, 627, 110, 265
3bic	94	Disease	625, 621, 627, 110, 265
3bic	95	Disease	625, 621, 627, 110, 265
3bic	105	Disease	625, 621, 627, 110, 265
3bic	108	Disease	625, 621, 627, 110, 265
3bic	109	Disease	625, 621, 627, 110, 265
3bic	137	Disease	625, 621, 627, 110, 265
3bic	145	Disease	625, 621, 627, 110, 265
3bic	153	Neutral	625, 621, 627, 110, 265
3bic	156	Disease	625, 621, 627, 110, 265
3bic	158	Disease	625, 621, 627, 110, 265
3bic	174	Disease	625, 621, 627, 110, 265
3bic	186	Disease	625, 621, 627, 110, 265
3bic	189	Disease	625, 621, 627, 110, 265
3bic	191	Disease	625, 621, 627, 110, 265
3bic	197	Disease	625, 621, 627, 110, 265
3bic	198	Neutral	625, 621, 627, 110, 265
3bic	203	Disease	625, 621, 627, 110, 265
3bic	215	Disease	625, 621, 627, 110, 265
3bic	218	Disease	625, 621, 627, 110, 265
3bic	219	Disease	625, 621, 627, 110, 265
3bic	228	Disease	625, 621, 627, 110, 265
3bic	230	Disease	625, 621, 627, 110, 265
3bic	231	Disease	625, 621, 627, 110, 265
3bic	247	Neutral	625, 621, 627, 110, 265
3bic	250	Neutral	625, 621, 627, 110, 265
3bic	262	Disease	625, 621, 627, 110, 265
3bic	265	Disease	625, 621, 627, 110, 265
3bic	281	Disease	625, 621, 627, 110, 265
3bic	288	Neutral	625, 621, 627, 110, 265
3bic	291	Disease	625, 621, 627, 110, 265
3bic	293	Disease	625, 621, 627, 110, 265
3bic	305	Disease	625, 621, 627, 110, 265
3bic	306	Disease	625, 621, 627, 110, 265
3bic	312	Disease	625, 621, 627, 110, 265
3bic	316	Disease	625, 621, 627, 110, 265
3bic	320	Neutral	625, 621, 627, 110, 265
3bic	324	Disease	625, 621, 627, 110, 265
3bic	328	Disease	625, 621, 627, 110, 265
3bic	337	Neutral	625, 621, 627, 110, 265
3bic	341	Neutral	625, 621, 627, 110, 265
3bic	347	Disease	625, 621, 627, 110, 265
3bic	350	Disease	625, 621, 627, 110, 265
3bic	368	Neutral	625, 621, 627, 110, 265
3bic	369	Disease	625, 621, 627, 110, 265
3bic	370	Disease	625, 621, 627, 110, 265
3bic	371	Neutral	625, 621, 627, 110, 265
3bic	377	Disease	625, 621, 627, 110, 265
3bic	383	Disease	625, 621, 627, 110, 265
3bic	386	Disease	625, 621, 627, 110, 265
3bic	388	Disease	625, 621, 627, 110, 265
3bic	426	Disease	625, 621, 627, 110, 265
3bic	427	Disease	625, 621, 627, 110, 265
3bic	433	Neutral	625, 621, 627, 110, 265
3bic	438	Neutral	625, 621, 627, 110, 265
3bic	501	Neutral	625, 621, 627, 110, 265
3bic	513	Neutral	625, 621, 627, 110, 265
3bic	518	Disease	625, 621, 627, 110, 265
3bic	519	Neutral	625, 621, 627, 110, 265
3bic	521	Neutral	625, 621, 627, 110, 265
3bic	535	Disease	625, 621, 627, 110, 265
3bic	539	Neutral	625, 621, 627, 110, 265
3bic	556	Neutral	625, 621, 627, 110, 265
3bic	560	Disease	625, 621, 627, 110, 265
3bic	566	Disease	625, 621, 627, 110, 265
3bic	567	Neutral	625, 621, 627, 110, 265
3bic	569	Neutral	625, 621, 627, 110, 265
3bic	573	Disease	625, 621, 627, 110, 265
3bic	587	Disease	625, 621, 627, 110, 265
3bic	605	Neutral	625, 621, 627, 110, 265
3bic	615	Disease	625, 621, 627, 110, 265
3bic	616	Disease	625, 621, 627, 110, 265
3bic	621	Disease	625, 621, 627, 110, 265
3bic	623	Disease	625, 621, 627, 110, 265
3bic	626	Disease	625, 621, 627, 110, 265
3bic	627	Disease	625, 621, 627, 110, 265
3bic	630	Disease	625, 621, 627, 110, 265
3bic	633	Disease	625, 621, 627, 110, 265
3bic	637	Disease	625, 621, 627, 110, 265
3bic	638	Disease	625, 621, 627, 110, 265
3bic	640	Disease	625, 621, 627, 110, 265
3bic	642	Disease	625, 621, 627, 110, 265
3bic	648	Disease	625, 621, 627, 110, 265
3bic	668	Neutral	625, 621, 627, 110, 265
3bic	669	Disease	625, 621, 627, 110, 265
3bic	671	Neutral	625, 621, 627, 110, 265
3bic	678	Disease	625, 621, 627, 110, 265
3bic	685	Disease	625, 621, 627, 110, 265
3bic	691	Neutral	625, 621, 627, 110, 265
3bic	694	Disease	625, 621, 627, 110, 265
3bic	700	Disease	625, 621, 627, 110, 265
3bic	703	Disease	625, 621, 627, 110, 265
3bic	717	Disease	625, 621, 627, 110, 265
3bur	106	Disease	120, 58, 53, 87
3bur	133	Disease	120, 58, 53, 87
3cmq	21	Neutral	275, 143
3cmq	244	Neutral	275, 143
3ecr	37	Disease	102, 101, 153, 264, 152
3ecr	96	Disease	102, 101, 153, 264, 152
3ecr	119	Disease	102, 101, 153, 264, 152
3ecr	176	Disease	102, 101, 153, 264, 152
3ecr	204	Disease	102, 101, 153, 264, 152
3ecr	215	Disease	102, 101, 153, 264, 152
3ecr	250	Disease	102, 101, 153, 264, 152
3ecr	338	Disease	102, 101, 153, 264, 152
3fjo	159	Disease	654, 609, 437
3fjo	265	Disease	654, 609, 437
3fjo	435	Disease	654, 609, 437
3fjo	470	Disease	654, 609, 437
3fjo	547	Disease	654, 609, 437
3fjo	586	Disease	654, 609, 437
3fw1	28	Neutral	149, 161, 155
3fw1	57	Neutral	149, 161, 155
3gro	39	Disease	115, 289, 116, 233, 41
3h53	325	Disease	217, 156
3hlm	188	Neutral	279, 243, 162
3i2b	25	Disease	43, 134
3i2b	26	Disease	43, 134
3i2b	36	Disease	43, 134
3i2b	47	Disease	43, 134
3i2b	96	Disease	43, 134
3i2b	114	Disease	43, 134
3i2b	116	Disease	43, 134
3i2b	124	Disease	43, 134
3i2b	129	Disease	43, 134
3iar	15	Disease	217, 295, 238
3iar	80	Neutral	217, 295, 238
3iar	101	Disease	217, 295, 238
3iar	152	Disease	217, 295, 238
3iar	211	Disease	217, 295, 238
3iar	304	Disease	217, 295, 238
3iar	329	Disease	217, 295, 238
3ibd	328	Neutral	429, 436, 302
3k9v	159	Disease	462, 330, 455, 471, 331
3k9v	322	Disease	462, 330, 455, 471, 331
3k9v	396	Disease	462, 330, 455, 471, 331
3k9v	409	Disease	462, 330, 455, 471, 331
3o9m	69	Neutral	116, 117, 438, 325, 199, 198
3o9m	77	Neutral	116, 117, 438, 325, 199, 198
3o9m	117	Neutral	116, 117, 438, 325, 199, 198
3o9m	166	Neutral	116, 117, 438, 325, 199, 198
3o9m	170	Disease	116, 117, 438, 325, 199, 198
3o9m	267	Disease	116, 117, 438, 325, 199, 198
3o9m	307	Disease	116, 117, 438, 325, 199, 198
3o9m	330	Disease	116, 117, 438, 325, 199, 198
3o9m	460	Disease	116, 117, 438, 325, 199, 198
3o9m	474	Disease	116, 117, 438, 325, 199, 198
3qic	35	Neutral	205, 151, 166
3qic	51	Neutral	205, 151, 166
3qic	137	Disease	205, 151, 166
3qic	262	Neutral	205, 151, 166
3qic	282	Neutral	205, 151, 166
3qic	311	Neutral	205, 151, 166
3qic	346	Neutral	205, 151, 166
3qic	349	Neutral	205, 151, 166
3qic	434	Neutral	205, 151, 166
3ruk	35	Disease	442, 435, 306, 367
3ruk	96	Disease	442, 435, 306, 367
3ruk	105	Neutral	442, 435, 306, 367
3ruk	117	Neutral	442, 435, 306, 367
3ruk	164	Neutral	442, 435, 306, 367
3ruk	175	Neutral	442, 435, 306, 367
3ruk	186	Neutral	442, 435, 306, 367
3ruk	197	Neutral	442, 435, 306, 367
3ruk	208	Neutral	442, 435, 306, 367
3ruk	210	Neutral	442, 435, 306, 367
3ruk	212	Neutral	442, 435, 306, 367
3ruk	218	Neutral	442, 435, 306, 367
3ruk	223	Neutral	442, 435, 306, 367
3ruk	234	Neutral	442, 435, 306, 367
3ruk	238	Neutral	442, 435, 306, 367
3ruk	244	Neutral	442, 435, 306, 367
3ruk	247	Neutral	442, 435, 306, 367
3ruk	265	Neutral	442, 435, 306, 367
3ruk	347	Disease	442, 435, 306, 367
3ruk	358	Disease	442, 435, 306, 367
3ruk	363	Neutral	442, 435, 306, 367
3ruk	391	Neutral	442, 435, 306, 367
3ruk	417	Disease	442, 435, 306, 367
3ruk	430	Neutral	442, 435, 306, 367
3ruk	479	Neutral	442, 435, 306, 367
3sza	308	Neutral	114, 243, 209, 137, 333
3sza	328	Neutral	114, 243, 209, 137, 333
3t1g	15	Disease	217, 295, 238
3t1g	20	Disease	217, 295, 238
3t1g	74	Disease	217, 295, 238
3t1g	83	Disease	217, 295, 238
3t1g	101	Disease	217, 295, 238
3t1g	129	Disease	217, 295, 238
3t1g	152	Disease	217, 295, 238
3t1g	177	Disease	217, 295, 238
3t1g	179	Disease	217, 295, 238
3t1g	199	Disease	217, 295, 238
3t1g	211	Disease	217, 295, 238
3t1g	216	Disease	217, 295, 238
3t1g	304	Disease	217, 295, 238
3tlm	6	Neutral	351
3tlm	8	Neutral	351
3tlm	14	Neutral	351
3tlm	32	Neutral	351
3tlm	38	Neutral	351
3tlm	48	Neutral	351
3tlm	54	Neutral	351
3tlm	85	Neutral	351
3tlm	167	Neutral	351
3tlm	192	Neutral	351
3tlm	220	Neutral	351
3tlm	229	Neutral	351
3tlm	289	Neutral	351
3tlm	376	Neutral	351
3tlm	378	Neutral	351
3tlm	402	Neutral	351
3tlm	404	Neutral	351
3tlm	407	Neutral	351
3tlm	430	Neutral	351
3tlm	458	Neutral	351
3tlm	461	Neutral	351
3tlm	537	Neutral	351
3tlm	547	Neutral	351
3tlm	582	Neutral	351
3tlm	583	Neutral	351
3tlm	585	Neutral	351
3tlm	589	Neutral	351
3tlm	608	Neutral	351
3tlm	643	Neutral	351
3tlm	649	Neutral	351
3tlm	789	Disease	351
3tlm	857	Neutral	351
3tlm	864	Neutral	351
3tlm	866	Neutral	351
3tlm	868	Neutral	351
3tlm	884	Neutral	351
3tlm	886	Neutral	351
3tlm	890	Neutral	351
3tlm	923	Neutral	351
3tlm	960	Neutral	351
3tlm	964	Neutral	351
3tlm	983	Neutral	351
3tlm	987	Neutral	351
3u2o	393	Disease	218, 215, 255, 149, 119
3v9g	473	Neutral	314, 348, 211, 447, 233, 313
3vn9	57	Neutral	216, 181, 179, 183, 184
3vn9	73	Neutral	216, 181, 179, 183, 184
3vn9	83	Neutral	216, 181, 179, 183, 184
3vn9	85	Neutral	216, 181, 179, 183, 184
3vn9	282	Neutral	216, 181, 179, 183, 184
3vn9	328	Neutral	216, 181, 179, 183, 184
4ah6	184	Disease	587, 282, 266
4ah6	248	Disease	587, 282, 266
4aj4	160	Neutral	165, 203, 192
4ald	346	Disease	146, 300, 189, 33, 187, 229, 363
4ald	348	Neutral	146, 300, 189, 33, 187, 229, 363
4aoh	12	Disease	40, 114, 13, 115, 116
4aoh	17	Disease	40, 114, 13, 115, 116
4aoh	28	Disease	40, 114, 13, 115, 116
4aoh	31	Disease	40, 114, 13, 115, 116
4aoh	39	Disease	40, 114, 13, 115, 116
4aoh	40	Disease	40, 114, 13, 115, 116
4aoh	46	Disease	40, 114, 13, 115, 116
4aoh	112	Disease	40, 114, 13, 115, 116
4aoh	113	Disease	40, 114, 13, 115, 116
4aoh	114	Disease	40, 114, 13, 115, 116
4awn	85	Neutral	212, 76, 78, 252, 134
4awn	105	Neutral	212, 76, 78, 252, 134
4b3e	4	Disease	63, 143
4b3e	8	Disease	63, 143
4b3e	14	Disease	63, 143
4b3e	16	Disease	63, 143
4b3e	21	Disease	63, 143
4b3e	22	Disease	63, 143
4b3e	38	Disease	63, 143
4b3e	41	Disease	63, 143
4b3e	43	Disease	63, 143
4b3e	46	Disease	63, 143
4b3e	48	Disease	63, 143
4b3e	54	Disease	63, 143
4b3e	65	Disease	63, 143
4b3e	72	Disease	63, 143
4b3e	89	Disease	63, 143
4b3e	93	Disease	63, 143
4b3e	100	Disease	63, 143
4b3e	101	Disease	63, 143
4b3e	104	Disease	63, 143
4b3e	106	Disease	63, 143
4b3e	112	Disease	63, 143
4b3e	118	Disease	63, 143
4b3e	134	Disease	63, 143
4b3e	144	Disease	63, 143
4fdi	41	Disease	142, 140, 310, 288, 165, 83, 236, 79
4fdi	69	Disease	142, 140, 310, 288, 165, 83, 236, 79
4fdi	393	Disease	142, 140, 310, 288, 165, 83, 236, 79
4g1c	285	Neutral	143, 141, 158, 71, 70, 68, 69
4gab	286	Neutral	44, 78, 111, 49
4h2i	379	Neutral	121, 117, 354, 395, 350, 118
4hva	109	Neutral	121, 62, 122, 163, 153, 164
5pnt	136	Neutral	18, 12, 129, 19, 14, 13, 16, 15, 17, 90
